# A fungal metabolic regulator underlies infectious synergism during *Candida albicans*-*Staphylococcus* aureus intra-abdominal co-infection

**DOI:** 10.1101/2024.02.15.580531

**Authors:** Saikat Paul, Olivia A Todd, Kara R Eichelberger, Christine Tkaczyk, Bret R Sellman, Mairi C Noverr, James E Cassat, Paul L Fidel, Brian M Peters

**Affiliations:** Department of Clinical Pharmacy and Translational Science, University of Tennessee Health Science Center, Memphis, TN, USA; Integrated Program in Biomedical Sciences, University of Tennessee Health Science Center, Memphis, TN, USA; Department of Pediatrics, Division of Pediatric Infectious Diseases, Vanderbilt University Medical Center, Nashville, TN, USA; Early Vaccines and Immune Therapies, AstraZeneca, Gaithersburg, Maryland, USA; Department of Microbiology and Immunology, School of Medicine, Tulane University, New Orleans, Louisiana, USA; Department of Pathology, Microbiology, and Immunology, Vanderbilt University Medical Center, Nashville, TN, USA; Department of Biomedical Engineering, Vanderbilt University, Nashville, TN, USA; Vanderbilt Institute for Infection, Immunology, and Inflammation (VI4), Vanderbilt University Medical Center, Nashville, TN, USA; Department of Oral and Craniofacial Biology, Louisiana State University Health -- School of Dentistry, New Orleans, Louisiana, USA; Department of Microbiology, Immunology, and Biochemistry, University of Tennessee Health Science Center, Memphis, TN, USA

**Keywords:** polymicrobial, *Candida*, *Staphylococcus*, ribose, quorum sensing, toxin

## Abstract

*Candida albicans* and *Staphylococcus aureus* are two commonly associated pathogens that cause nosocomial infections with high morbidity and mortality. Our prior and current work using a murine model of polymicrobial intra-abdominal infection (IAI) uncovered synergistic lethality that was driven by *Candida*-induced upregulation of functional *S. aureus* ⍺-toxin leading to polymicrobial sepsis and organ damage. In order to determine the candidal effector(s) mediating enhanced virulence, an unbiased screen of *C. albicans* transcription factor mutants was undertaken and revealed that *zcf13*Δ/Δ failed to drive augmented ⍺-toxin or lethal synergism during co-infection. Using a combination of transcriptional and phenotypic profiling approaches, *ZCF13* was shown to regulate genes involved in pentose metabolism, including *RBK1* and *HGT7* that contribute to fungal ribose catabolism and uptake, respectively. Subsequent experiments revealed that ribose inhibited the staphylococcal *agr* quorum sensing system and concomitantly repressed toxicity. Unlike wild-type *C. albicans*, *zcf13*Δ/Δ was unable to effectively utilize ribose during co-culture or co-infection leading to exogenous ribose accumulation and *agr* repression. Forced expression of *RBK1* and *HGT7* in the *zcf13*Δ/Δ mutant fully restored pathogenicity during co-infection. Collectively, our results detail the interwoven complexities of cross-kingdom interactions and highlight how intermicrobial metabolism impacts polymicrobial disease pathogenesis with devastating consequences for the host.
