## Supplementary material for "A fungal metabolic regulator underlies infectious synergism during *Candida albicans*-*Staphylococcus* aureus intra-abdominal co-infection": Supplementary Data 1_TF mutant_agr P3 reporter_screening.xlsx

### Sheet: Supp Data 1_raw data
sample	AFU, 488 nm	fold-change	z-score	gene	notes
SA	5026.67	1
Txn WT	11288	2.24562	0.176451
1	5900.33	1.17381	-3.15284
2	10220.7	2.03329	-0.483104
3	11308	2.2496	0.18881
4	10581	2.10497	-0.260437
5	10934	2.1752	-0.0423023
6	5453.67	1.08495	-3.42885
7	10642	2.11711	-0.222743
8	11998	2.38687	0.615193
9	11345	2.25696	0.211674
10	10534.3	2.09569	-0.289275
11	9773.67	1.94436	-0.759326
12	10330.3	2.05511	-0.415336
13	10303.7	2.0498	-0.431814
14	9957	1.98084	-0.646036
15	9871.33	1.96379	-0.698973
16	5936.33	1.18097	-3.13059
17	9861.67	1.96187	-0.704947
18	10819.3	2.15239	-0.11316
19	9925.33	1.97454	-0.665604
20	8884.67	1.76751	-1.30868
SA	3794	1
Txn WT	8705	2.29441	0.327999
21	4662	1.22878	-2.98207
22	8188	2.15814	-0.0952771
23	9183.67	2.42058	0.719892
24	8519	2.24539	0.175718
25	4894.33	1.29002	-2.79186
26	9285.67	2.44746	0.803401
27	9387.33	2.47426	0.886637
28	9323.33	2.45739	0.834239
29	8699.67	2.29301	0.323633
30	7450	1.96363	-0.69949
31	8895.67	2.34467	0.484101
32	10212	2.69162	1.56181
33	9104	2.39958	0.654667
34	9847.67	2.59559	1.26352
35	8464	2.23089	0.130689
36	10109.7	2.66465	1.47802
SA	4940.33	1
Txn WT	9067.33	1.83537	-1.09789
37	9534.67	1.92996	-0.804053
38	10660	2.15775	-0.096505
39	11190	2.26503	0.23673
40	10351.3	2.09527	-0.290578
41	11619	2.35187	0.506462
42	11239.3	2.27502	0.267748
43	10826.3	2.19142	0.00807632
44	10633.3	2.15235	-0.113271
45	11495.7	2.3269	0.428916
46	10608.7	2.14736	-0.128781
47	10824.3	2.19101	0.00681882
48	10625.7	2.1508	-0.118092
49	10738.3	2.17361	-0.0472533
50	11271.3	2.28149	0.287868
51	11090	2.24479	0.173855
52	10880.7	2.20242	0.0422381
53	11442.7	2.31617	0.395593
54	11728.3	2.374	0.575204
SA	5507.67	1
Txn WT	10192.3	1.85057	-1.05066
55	11063	2.00865	-0.559624
56	11601	2.10634	-0.256203
57	11788.3	2.14035	-0.150551
58	11168.3	2.02778	-0.500218
59	11738	2.13121	-0.178938
60	11676.7	2.12008	-0.213529
61	10007.7	1.81704	-1.15481
62	11761.3	2.13545	-0.165778
63	11247.7	2.04218	-0.455476
64	11024.3	2.00163	-0.581431
65	11946	2.16898	-0.0616303
66	10946.7	1.98753	-0.625234
67	11384.7	2.06706	-0.378211
68	11876.7	2.15639	-0.100733
69	11617.7	2.10936	-0.246803
70	11650.3	2.11529	-0.22838
71	10914.3	1.98166	-0.643469
72	9355.33	1.6986	-1.52271
73	10914.3	1.98166	-0.643469
74	9335.33	1.69497	-1.53399
SA	4884.33	1
Txn WT	10974	2.24678	0.180029
75	9662	1.97816	-0.654342
76	11730	2.40156	0.66081
77	10213	2.09097	-0.303932
78	11662.3	2.3877	0.617778
79	9395	1.9235	-0.824142
80	11469	2.34812	0.494827
81	11931.7	2.44284	0.789061
82	10891.3	2.22985	0.127457
83	9985	2.04429	-0.448929
84	12558	2.57108	1.18738
85	11893.7	2.43506	0.764895
86	11441.3	2.34246	0.477232
87	10808.3	2.21286	0.074673
88	12933.3	2.64792	1.42607
89	14237.3	2.9149	2.25536
90	11834.3	2.42292	0.727162
91	12201	2.49799	0.960345
92	12255.7	2.50918	0.99511
93	8728.67	1.78707	-1.2479
94	8398	1.71937	-1.45819
95	12769	2.61428	1.32157
SA	4652	1
Txn WT	10040.7	2.15835	-0.0946236
96	10177	2.18766	-0.00359178
97	9088	1.95357	-0.730734
98	8543	1.83641	-1.09464
99	11108	2.38779	0.618051
100	10167.7	2.18565	-0.00982379
101	9170	1.9712	-0.675981
102	8041.33	1.72858	-1.42961
103				orf19.3063	poor growth on a variety of media as per Homann, et al.
104	10720.3	2.30446	0.3592
105	9612.67	2.06635	-0.380406
106	10799	2.32137	0.411727
107	8872	1.90714	-0.87496
108	10052.7	2.16093	-0.086611
109	5548.33	1.19268	-3.09422
110	11260	2.42046	0.719544
111	10316	2.21754	0.0892206
112	10916.7	2.34666	0.490295
113				orf19.5558	poor growth on a variety of media as per Homann, et al.
114	11019.3	2.36873	0.558845
115	6880.33	1.47901	-2.20483
116	11935.3	2.56563	1.17047
117				TUP1	hyperfilamentous, difficult to use in assay
118	11174	2.40198	0.66212
119	11778	2.53181	1.06542
120	11815.7	2.53991	1.09057
SA	4995	1.07373
Txn WT	11447	2.46066	0.844406
121	11070	2.37962	0.592678
122	12032.3	2.58649	1.23524
123	12423.3	2.67054	1.49632
124	10702.3	2.30059	0.347181
125				NRG1	hyperfilamentous, difficult to use in assay
126	9948.33	2.13851	-0.156276
127	6058.33	1.30231	-2.75369
128	11286.7	2.4262	0.737349
129	10913.7	2.34602	0.488292
130	11641.3	2.50244	0.974166
131	10928.3	2.34917	0.498085
132	11590	2.4914	0.93989
133	12033.3	2.5867	1.23591
134				SWI4	neither X or Y transformant grew on YPD medium
135	11049.3	2.37518	0.578878
136	11625	2.49893	0.96326
137	7160.33	1.53919	-2.01787
138	11814.7	2.5397	1.0899
139	11234.7	2.41502	0.702628
140	12501	2.68723	1.54818
141	12092	2.59931	1.27508
142	11445.3	2.4603	0.843294
SA	3379.33	1
Txn WT	6750.67	1.99763	-0.59386
143	7291.67	2.15772	-0.0965848
144	7505	2.22085	0.0995066
145	7254	2.14658	-0.131207
146	7617	2.25399	0.202455
147	8352.67	2.47169	0.878664
148	7655.67	2.26544	0.237996
149	7657.67	2.26603	0.239834
150	7776.67	2.30124	0.349217
151	8666.33	2.56451	1.16698
152	5967.67	1.76593	-1.31358
153	5557	1.64441	-1.69105
154	8731.67	2.58384	1.22703
155	8678	2.56796	1.1777
156	8119	2.40254	0.663882
157	8220.33	2.43253	0.757023
158				RAP1	poor growth on a variety of media as per Homann, et al.
159	7314	2.16433	-0.0760565
160	8482.33	2.51006	0.99785
161	8157.67	2.41399	0.699424
162	8065	2.38657	0.614247
163	8118.67	2.40245	0.663576
164	7914	2.34188	0.475451
165	8284.33	2.45147	0.815853
mean		2.18882
stdev		0.321936
Supplementary Data 1. Screening of a C. albicans TF mutant library identifies mutants that fail to activate the S. aureus agr system.
Batches of TF mutants were processed as described in the Materials and Methods, with WT+Sa and Sa only controls included each time.
GFP fluorescence was captured using a fluorimeter and both fold-change (mutant signal / Sa mono control) or z-score (mutant signal - population mean / population standard deviation).

### Sheet: Supp Data 1_hits
Homann #	orf19 number	gene name
1	orf19.454	SFL1
6	orf19.2646	ZCF13
16	orf19.3809	BAS1
21	orf19.4000	GRF10
25	orf19.4225	LEU3
89	orf19.1496	orf19.1496
109	orf19.4752	MSN4
115	orf19.5908	TEC1
127	orf19.7401	ISW2
137	orf19.723	BCR1
Red indicates mutants that fail to augment and green indicates those that hyperactivate agr, respectively.
