## Supplementary material for "A fungal metabolic regulator underlies infectious synergism during *Candida albicans*-*Staphylococcus* aureus intra-abdominal co-infection": Supplementary Data 2_DEG_WT_vs_zcf13.xlsx

### Sheet: Supp Data 2_DEG WT vs zcf13
Gene_ID	TF_Z_1	TF_Z_2	TF_Z_3	TF_WT_1	TF_WT_2	TF_WT_3	log2FoldChange	pvalue	padj	GeneName	gene_chr	gene_strand	gene_start	gene_end	gene_length	gene_biotype	gene_description	TF_Z_1_readcount	TF_Z_2_readcount	TF_Z_3_readcount	TF_WT_1_readcount	TF_WT_2_readcount	TF_WT_3_readcount	TF_Z_1_fpkm	TF_Z_2_fpkm	TF_Z_3_fpkm	TF_WT_1_fpkm	TF_WT_2_fpkm	TF_WT_3_fpkm
C1_13040C_A	27.3685	38.9212	44.38	885.174	523.188	811.217	-2.943	1.8004e-41	1.0678e-37	-	Ca22chr1A_C_albicans_SC5314	-	2839166	2839269	104	-	-	26	45	44	818	600	723	12.8692	19.2428	20.6645	419.826	225.755	381.27
C7_00400W_A	0	0	0	340.868	156.084	235.623	-2.5606	8.8945e-27	1.3188e-23	LEU2	Ca22chr7A_C_albicans_SC5314	+	64158	65279	1122	-	3-isopropylmalate dehydrogenase	0	0	0	315	179	210	0	0	0	14.9853	6.2428	10.2649
C2_08590W_A	5220.01	4284.79	5298.37	18374.4	29210.5	19092.2	-1.7773	4.2718e-22	5.0672e-19	YWP1	Ca22chr2A_C_albicans_SC5314	+	1746839	1748440	1602	-	Yeast-form wall Protein 1	4959	4954	5253	16980	33499	17016	159.347	137.525	160.158	565.749	818.255	582.536
C1_12780W_A	229.474	253.42	209.796	1216.3	785.654	1108.55	-1.7287	1.5161e-19	1.2845e-16	RBK1	Ca22chr1A_C_albicans_SC5314	+	2785529	2786701	1173	-	Ribokinase	218	293	208	1124	901	988	9.56686	11.1086	8.66105	51.1467	30.057	46.1941
C1_10340W_A	663.16	544.032	663.683	1747.62	1782.33	1836.74	-1.3553	8.4479e-20	8.3507e-17	-	Ca22chr1A_C_albicans_SC5314	+	2285484	2287037	1554	-	-	630	629	658	1615	2044	1637	20.8689	18.0006	20.6814	55.4716	51.4694	57.7731
C6_02010C_A	238.948	332.128	292.504	699.049	692.352	768.58	-1.1019	5.4688e-10	1.6218e-07	GPD2	Ca22chr6A_C_albicans_SC5314	-	411489	412604	1116	-	Glycerol-3-phosphate dehydrogenase [NAD(+)]	227	384	290	646	794	685	10.4706	15.3022	12.6923	30.8971	27.8404	33.6631
C6_01440C_A	589.475	585.548	543.655	1308.28	1341.98	1274.61	-1.079	1.1171e-14	5.9112e-12	FRP5	Ca22chr6A_C_albicans_SC5314	-	287462	288292	831	-	Ammonia transport outward protein 2	560	677	539	1209	1539	1136	34.6895	36.2306	31.6806	77.6559	72.4698	74.973
C1_01990W_A	8764.24	8815.22	9047.47	24686.4	15249.2	26352.8	-1.0764	5.2395e-09	1.3511e-06	HSP30	Ca22chr1A_C_albicans_SC5314	+	411340	412368	1029	-	30 kDa heat shock protein	8326	10192	8970	22813	17488	23487	416.516	440.486	425.777	1183.36	665.035	1251.81
C1_13150W_A	111.579	87.3565	125.071	241.313	219.739	307.432	-0.89289	3.3154e-05	0.0039345	-	Ca22chr1A_C_albicans_SC5314	+	2871131	2871499	369	-	-	106	101	124	223	252	274	14.7874	12.1726	16.4135	32.2573	26.7235	40.7241
C4_02410C_A	2408.43	2200.34	2374.33	4452.92	4158.47	4636.17	-0.85283	2.097e-11	6.9097e-09	AHP1	Ca22chr4A_C_albicans_SC5314	-	486083	486613	531	-	Putative peroxisomal peroxiredoxin	2288	2544	2354	4115	4769	4132	221.806	213.064	216.529	413.642	351.441	426.77
C3_06870W_A	65168.6	60392.7	66461	174357	77006.3	179074	-0.84039	8.6445e-05	0.0078877	TDH3	Ca22chr3A_C_albicans_SC5314	+	1574865	1575872	1008	-	Glyceraldehyde-3-phosphate dehydrogenase	61910	69825	65892	161125	88312	159600	3161.63	3080.62	3192.84	8532.01	3428.3	8683.61
C3_05750C_A	960.003	788.803	910.798	2196.7	1254.78	1904.06	-0.79976	3.7055e-05	0.0039735	-	Ca22chr3A_C_albicans_SC5314	-	1288112	1288444	333	-	-	912	912	903	2030	1439	1697	140.981	121.798	132.449	325.387	169.097	279.489
C1_09910C_A	675.791	712.69	573.914	1214.14	2030.84	959.323	-0.79658	0.00018987	0.013174	-	Ca22chr1A_C_albicans_SC5314	-	2167566	2168384	819	-	-	642	824	569	1122	2329	855	40.3517	44.7437	33.9339	73.1237	111.277	57.2545
C6_03670C_A	409.475	92.5459	274.349	569.195	739.439	906.588	-0.78802	0.00096334	0.042314	-	Ca22chr6A_C_albicans_SC5314	-	780255	780551	297	-	-	389	107	272	526	848	808	67.4224	16.022	44.7319	94.5319	111.727	149.205
C1_08500C_A	30088.5	41438.1	32431.7	73741	50579.2	77504.3	-0.78794	1.543e-05	0.0020799	ENO1	Ca22chr1A_C_albicans_SC5314	-	1864127	1865449	1323	-	Enolase 1	28584	47910	32154	68145	58005	69076	1112.18	1610.48	1187.08	2749.31	1715.64	2863.49
C7_02240W_A	15592.7	16670.4	15552.2	26065	38205.8	25607.7	-0.77535	5.0591e-06	0.00083349	FMP45	Ca22chr7A_C_albicans_SC5314	+	487109	487966	858	-	Protein SUR7	14813	19274	15419	24087	43815	22823	888.724	999.017	877.756	1498.46	1998.27	1458.86
C6_00750C_A	36856.9	44384.9	39310.6	81926.2	56577.6	83935.7	-0.75214	9.8581e-06	0.0013921	PGK1	Ca22chr6A_C_albicans_SC5314	-	131977	133230	1254	-	Phosphoglycerate kinase	35014	51317	38974	75709	64884	74808	1437.33	1819.92	1518.04	3222.54	2024.69	3271.74
C7_02810W_A	626.318	627.929	703.019	1571.24	830.997	1483.3	-0.74998	0.00024432	0.015581	PRX1	Ca22chr7A_C_albicans_SC5314	+	605320	606051	732	-	Peroxiredoxin PRX1, mitochondrial	595	726	697	1452	953	1322	41.8424	44.1076	46.5079	105.878	50.945	99.0485
CR_00300W_A	51.5791	33.7317	47.4059	245.641	40.1111	363.533	-0.74971	0.00099569	0.042793	CDA2	Ca22chrRA_C_albicans_SC5314	+	73423	74526	1104	-	Chitin deacetylase 2	49	39	47	227	46	324	2.28475	1.57103	2.07938	10.975	1.63045	16.0955
C1_12730W_A	387.37	464.46	422.619	1090.78	636.545	761.848	-0.74884	0.00016964	0.012029	RVS162	Ca22chr1A_C_albicans_SC5314	+	2774634	2775641	1008	-	RVS161-like protein RVS162	368	537	419	1008	730	679	18.7931	23.692	20.3029	53.3764	28.3388	36.9434
C6_04190C_A	520.001	608.036	719.158	1063.72	1377.73	1022.16	-0.74811	3.8689e-05	0.0039735	-	Ca22chr6A_C_albicans_SC5314	-	923628	924761	1134	-	-	494	703	713	983	1580	911	22.4246	27.5696	30.7101	46.2689	54.521	44.0588
C4_05730W_A	221.053	115.034	193.658	437.176	272.058	443.196	-0.73744	0.0011387	0.045326	-	Ca22chr4A_C_albicans_SC5314	+	1263841	1264554	714	-	-	210	133	192	404	312	395	15.1402	8.28403	13.1343	30.2017	17.0992	30.3408
C7_00630C_A	103.158	119.358	148.27	257.544	234.563	238.989	-0.73524	0.00037052	0.021544	-	Ca22chr7A_C_albicans_SC5314	-	103977	105816	1650	-	Dicarboxylic amino acid permease	98	138	147	238	269	213	3.05741	3.71949	4.35149	7.69914	6.37952	7.07984
C2_09980W_A	3327.38	3130.13	3188.3	6340.14	5021.73	5549.49	-0.73343	1.5586e-07	3.4238e-05	-	Ca22chr2A_C_albicans_SC5314	+	2041560	2042537	978	-	-	3161	3619	3161	5859	5759	4946	166.378	164.565	157.867	319.767	230.424	277.359
C1_10360C_A	665.265	518.084	581.983	1055.07	1223.39	902.1	-0.7151	4.3157e-05	0.0041658	-	Ca22chr1A_C_albicans_SC5314	-	2292855	2294669	1815	-	Uncharacterized membrane protein YCR061W	632	599	577	975	1403	804	17.9247	14.677	15.5276	28.6733	30.2483	24.2945
C2_05460W_A	5889.49	8259.94	6746.77	13247.3	10679.1	13172.5	-0.71501	1.3147e-05	0.0018134	CDC19	Ca22chr2A_C_albicans_SC5314	+	1118612	1120126	1515	-	Pyruvate kinase	5595	9550	6689	12242	12247	11740	190.107	280.336	215.652	431.309	316.327	424.994
C6_03610W_A	329.475	428.998	373.195	612.48	699.328	723.7	-0.71409	3.8078e-05	0.0039735	FGR17	Ca22chr6A_C_albicans_SC5314	+	767669	769633	1965	-	-	313	496	370	566	802	645	8.1996	11.2255	9.19696	15.3746	15.971	18.0022
C2_02930C_A	761.055	992.058	644.518	1833.11	1103.05	1638.14	-0.71405	0.00040865	0.023305	-	Ca22chr2A_C_albicans_SC5314	-	584177	585442	1266	-	Enhancer of translation termination 1	723	1147	639	1694	1265	1460	29.3978	40.2919	24.6531	71.4214	39.1	63.248
CR_07890W_A	4354.75	4174.95	4417.83	7444.98	6886.9	7545.55	-0.70538	4.4554e-09	1.2011e-06	EFG1	Ca22chrRA_C_albicans_SC5314	+	1723489	1725146	1658	-	Enhanced filamentous growth protein 1	4137	4827	4380	6880	7898	6725	128.443	129.473	129.031	221.489	186.403	222.452
C1_11200W_A	27546.4	39138.3	28249.9	46355.8	95771.3	46611.9	-0.70522	0.0011238	0.045241	-	Ca22chr1A_C_albicans_SC5314	+	2456985	2464640	7656	-	-	26169	45251	28008	42838	109832	41543	175.953	262.854	178.684	298.659	561.367	297.594
C1_05940W_A	153.685	132.332	158.356	304.076	226.715	298.456	-0.68659	0.00072022	0.035303	PHO87	Ca22chr1A_C_albicans_SC5314	+	1244647	1247667	3021	-	Inorganic phosphate transporter PHO87	146	153	157	281	260	266	2.48779	2.25231	2.53836	4.96483	3.36777	4.82902
C5_02000C_A	284.211	281.962	218.874	414.452	569.403	433.098	-0.67172	0.00058683	0.030026	ACH1	Ca22chr5A_C_albicans_SC5314	-	446964	448538	1575	-	Acetyl-CoA hydrolase	270	326	217	383	653	386	8.82458	9.20503	6.72952	12.9798	16.2238	13.4411
C5_05050W_A	186341	144445	195010	369333	204814	381173	-0.66471	0.00092205	0.041391	ADH1	Ca22chr5A_C_albicans_SC5314	+	1107880	1108932	1053	-	Alcohol dehydrogenase 1	177023	167005	193340	341305	234884	339722	8653.91	7053.25	8968.06	17300.7	8728.6	17693.9
CR_03110W_A	175.79	189.416	195.675	351.689	283.394	354.557	-0.65749	0.00052527	0.028066	-	Ca22chrRA_C_albicans_SC5314	+	706382	707911	1530	-	Glutamate--tRNA ligase, mitochondrial	167	219	194	325	325	316	5.6187	6.36562	6.1932	11.3381	8.31211	11.3272
C2_02590W_A	1980.01	2932.06	2241.19	4300.34	3717.25	4181.75	-0.65746	9.7563e-05	0.0083862	ZRT2	Ca22chr2A_C_albicans_SC5314	+	524004	525116	1113	-	Zinc-regulated transporter 2	1881	3390	2222	3974	4263	3727	86.9971	135.454	97.5111	190.582	149.879	183.65
C7_03740C_A	1068.42	1043.95	818.004	1705.42	1665.48	1525.94	-0.64765	4.3547e-05	0.0041658	-	Ca22chr7A_C_albicans_SC5314	-	834984	835313	330	-	-	1015	1207	811	1576	1910	1360	158.33	162.66	120.036	254.913	226.485	226.023
CR_06340C_A	8349.5	10488.8	8846.75	15212.4	14180.1	15562.3	-0.63373	5.4016e-06	0.00086587	PGI1	Ca22chrRA_C_albicans_SC5314	-	1343151	1344803	1653	-	Glucose-6-phosphate isomerase	7932	12127	8771	14058	16262	13870	247.014	326.264	259.168	453.941	384.964	460.184
C1_01150C_A	705.265	775.829	623.337	1220.63	1000.16	1269	-0.62699	0.00015437	0.011891	-	Ca22chr1A_C_albicans_SC5314	-	232865	234934	2070	-	tRNA wybutosine-synthesizing protein 4	670	897	618	1128	1147	1131	16.6616	19.2713	14.5822	29.0862	21.6827	29.9654
CR_01780W_A	520.001	548.356	501.292	756.402	892.036	902.1	-0.61433	8.9736e-05	0.0079436	-	Ca22chrRA_C_albicans_SC5314	+	404537	405496	960	-	25S rRNA (uridine(2843)-N(3))-methyltransferase	494	634	497	699	1023	804	26.4891	29.3701	25.2866	38.8647	41.6988	45.9317
C2_03270W_A	19093.7	20593.6	19854	36354.9	24578.5	36192.8	-0.60568	0.0002835	0.017515	GPM1	Ca22chr2A_C_albicans_SC5314	+	675806	676552	747	-	Phosphoglycerate mutase	18139	23810	19684	33596	28187	32257	1249.98	1417.51	1287.06	2400.58	1476.55	2368.27
CR_02070C_A	24942.2	33461	26496.9	41435.4	51500.9	44238.8	-0.60554	0.00012914	0.010387	ADH5	Ca22chrRA_C_albicans_SC5314	-	454017	455027	1011	-	Alcohol dehydrogenase 1	23695	38687	26270	38291	59062	39428	1206.47	1701.77	1269.15	2021.6	2286	2138.85
CR_02810W_A	1632.64	1240.29	1681.4	2608.99	2109.32	2736.59	-0.60449	0.00039492	0.022741	CIRT4B	Ca22chrRA_C_albicans_SC5314	+	641816	643483	1668	-	-	1551	1434	1667	2411	2419	2439	47.866	38.2332	48.814	77.1525	56.7491	80.1943
C1_03510C_A	3115.8	3054.02	2873.6	5589.15	3664.06	5610.08	-0.60254	0.00056976	0.030026	-	Ca22chr1A_C_albicans_SC5314	-	739135	739680	546	-	-	2960	3531	2849	5165	4202	5000	279.068	287.603	254.862	504.925	301.15	502.233
C3_00910W_A	7813.71	6271.5	7444.74	10551.7	12328.1	11313.3	-0.60133	2.5552e-05	0.003202	-	Ca22chr3A_C_albicans_SC5314	+	183121	185799	2679	-	-	7423	7251	7381	9751	14138	10083	142.632	120.369	134.57	194.279	206.507	206.417
C3_04150W_A	7889.5	6168.58	5922.71	11369.8	8815.72	12310.7	-0.59646	0.00047303	0.025768	-	Ca22chr3A_C_albicans_SC5314	+	865874	866186	313	-	-	7495	7132	5872	10507	10110	10972	1232.65	1013.34	916.319	1791.77	1263.94	1922.51
C6_03320W_A	2205.27	1990.17	2438.88	3651.07	2950.78	3989.89	-0.58759	0.00024827	0.015665	-	Ca22chr6A_C_albicans_SC5314	+	696248	697177	930	-	Antisense-enhancing sequence 1	2095	2301	2418	3374	3384	3556	115.961	110.033	126.993	193.647	142.386	209.704
C5_00140C_A	1949.48	1839.68	2125.2	2869.78	3566.4	2895.92	-0.58596	8.921e-05	0.0079436	-	Ca22chr5A_C_albicans_SC5314	-	15563	15979	417	-	UPF0641 membrane protein YHR140W	1852	2127	2107	2652	4090	2581	228.621	226.84	246.793	339.458	383.802	339.453
C1_14280C_A	1354.74	1337.16	1266.85	2089.57	1980.27	2021.87	-0.5734	7.422e-06	0.0011005	NPL3	Ca22chr1A_C_albicans_SC5314	-	3146581	3147441	861	-	Nucleolar protein 3	1287	1546	1256	1931	2271	1802	76.9461	79.8536	71.2511	119.709	103.213	114.783
C5_04030W_A	2262.11	1983.25	2149.4	3709.51	2702.27	3675.72	-0.57038	0.00043133	0.024364	-	Ca22chr5A_C_albicans_SC5314	+	891519	892661	1143	-	-	2149	2293	2131	3428	3099	3276	96.7835	89.2167	91.0631	160.082	106.095	157.19
C1_13480W_A	44881.2	54707.6	46058.4	70923.2	79842	72795.2	-0.56242	4.009e-05	0.0040301	HSP70	Ca22chr1A_C_albicans_SC5314	+	2955558	2957528	1971	-	Heat shock protein SSA1	42637	63252	45664	65541	91564	64879	1113.55	1427.17	1131.6	1774.91	1817.85	1805.28
C7_00880C_A	2829.48	3549.61	2787.87	4602.25	4977.26	4531.82	-0.55569	0.00016857	0.012029	-	Ca22chr7A_C_albicans_SC5314	-	176562	179318	2757	-	Uncharacterized protein PB7E8.02	2688	4104	2764	4253	5708	4039	50.1884	66.2001	48.9673	82.3394	81.0152	80.3461
C1_09520C_A	1645.27	1927.9	1643.07	2900.08	2472.06	2618.78	-0.55253	0.0001296	0.010387	-	Ca22chr1A_C_albicans_SC5314	-	2094630	2095979	1350	-	Uncharacterized protein YMR209C	1563	2229	1629	2680	2835	2334	59.5986	73.4285	58.9376	105.962	82.1748	94.8189
C4_05380C_A	413.685	429.863	439.765	668.75	682.76	626.084	-0.5514	0.00032334	0.019371	-	Ca22chr4A_C_albicans_SC5314	-	1174198	1174446	249	-	-	393	497	436	618	783	558	81.2464	88.7657	85.5248	132.476	123.05	122.903
C1_09720W_A	4130.54	5567.46	3666.39	7065.16	6545.95	7305.44	-0.55119	0.0011237	0.045241	URA1	Ca22chr1A_C_albicans_SC5314	+	2136910	2138244	1335	-	Dihydroorotate dehydrogenase (quinone), mitochondrial	3924	6437	3635	6529	7507	6511	151.307	214.432	132.993	261.044	220.042	267.482
C5_05410C_A	3118.96	2785.89	3555.44	4944.2	4488.08	4854.96	-0.53528	0.00019103	0.013174	ILV3	Ca22chr5A_C_albicans_SC5314	-	1169457	1171226	1770	-	Dihydroxy-acid dehydratase, mitochondrial	2963	3221	3525	4569	5147	4327	86.1726	80.9293	97.2727	137.783	113.789	134.073
C7_03760W_A	2325.27	2504.79	2676.92	3521.22	4420.07	3441.22	-0.53214	0.00046445	0.025768	-	Ca22chr7A_C_albicans_SC5314	+	836244	836981	738	-	-	2209	2896	2654	3254	5069	3067	154.081	174.514	175.651	235.348	268.773	227.921
C2_08240W_A	1909.48	2231.48	1845.8	3173.86	2891.49	2930.7	-0.531	0.00015953	0.011977	ORF298	Ca22chr2A_C_albicans_SC5314	+	1665658	1669284	3627	-	Transposon Ty3-I Gag-Pol polyprotein	1814	2580	1830	2933	3316	2612	25.7455	31.6344	24.6438	43.1632	35.7756	39.496
C6_03310W_A	1148.42	1097.58	1368.72	1905.61	1589.62	1984.84	-0.52334	0.0010478	0.044332	-	Ca22chr6A_C_albicans_SC5314	+	693653	695770	2118	-	-	1091	1269	1357	1761	1823	1769	26.5161	26.6455	31.2938	44.3795	33.6806	45.8068
CR_00780C_A	17883.2	18527.4	18752.6	25983.9	27255.5	27369.3	-0.51507	4.6258e-06	0.00078387	GSY1	Ca22chrRA_C_albicans_SC5314	-	182254	184239	1986	-	Glycogen [starch] synthase	16989	21421	18592	24012	31257	24393	440.352	479.677	457.248	645.354	615.868	673.618
CR_07150W_A	17657.9	16021.7	16820	26689.4	21793.4	26010.6	-0.51124	0.00016526	0.012029	GLK1	Ca22chrRA_C_albicans_SC5314	+	1559026	1560444	1419	-	Glucokinase-1	16775	18524	16676	24664	24993	23182	608.543	580.551	574.003	927.748	689.216	895.976
C6_03750C_A	1128.42	1203.96	1211.37	1829.86	1530.33	1852.45	-0.49864	0.0006168	0.031267	SBA1	Ca22chr6A_C_albicans_SC5314	-	809483	810148	666	-	Protein wos2	1072	1392	1201	1691	1755	1651	82.8574	92.9508	88.0793	135.525	103.115	135.957
C4_06570C_A	53082.3	58713.1	54652.9	83660.8	69784.6	84828.8	-0.47223	0.00047356	0.025768	PDC11	Ca22chr4A_C_albicans_SC5314	-	1468068	1469771	1704	-	Pyruvate decarboxylase	50428	67883	54185	77312	80030	75604	1523.4	1771.66	1553.15	2421.73	1837.82	2433.34
C7_01800C_A	12506.4	15731.1	12746.1	19157.8	20463.6	19195.4	-0.4713	0.0008025	0.037671	PFK2	Ca22chr7A_C_albicans_SC5314	-	385958	388798	2841	-	ATP-dependent 6-phosphofructokinase subunit beta	11881	18188	12637	17704	23468	17108	215.275	284.709	217.259	332.621	323.239	330.26
C7_03170W_A	2476.85	2019.58	2339.03	3256.1	3077.22	3431.12	-0.46504	0.0009774	0.042314	IFA21	Ca22chr7A_C_albicans_SC5314	+	687921	690194	2274	-	-	2353	2335	2319	3009	3529	3058	53.2651	45.6651	49.8099	70.6286	60.7268	73.7522
C7_02380C_A	14132.7	15773.5	13718.5	21118.6	19678	20865	-0.46269	0.0002008	0.013689	CYP1	Ca22chr7A_C_albicans_SC5314	-	519130	519618	489	-	Peptidyl-prolyl cis-trans isomerase	13426	18237	13601	19516	22567	18596	1413.35	1658.57	1358.52	2130.25	1805.86	2085.64
C1_07380C_A	1515.79	1536.95	1584.57	1983.53	2269.76	2282.18	-0.45207	0.00078868	0.037671	KSP1	Ca22chr1A_C_albicans_SC5314	-	1595184	1598036	2853	-	Serine/threonine-protein kinase KSP1	1440	1777	1571	1833	2603	2034	25.9819	27.6996	26.8955	34.2933	35.7019	39.1
CR_09090C_A	1908.43	1726.37	1929.52	2581.94	2720.58	2505.46	-0.44928	0.00058725	0.030026	-	Ca22chrRA_C_albicans_SC5314	-	1940339	1941622	1284	-	-	1813	1996	1913	2386	3120	2233	72.6848	69.1327	72.7704	99.1869	95.0844	95.3787
CR_08250C_A	9371.61	10369.5	9929.01	13015.7	14773.1	13648.2	-0.44651	0.00034363	0.020179	HSP104	Ca22chrRA_C_albicans_SC5314	-	1788887	1791586	2700	-	Heat shock protein 104	8903	11989	9844	12028	16942	12164	169.74	197.473	178.079	237.782	245.539	247.082
C1_10780C_A	4869.49	5033.81	4562.06	6749.18	6484.04	6886.93	-0.44348	0.00023346	0.015383	HNT1	Ca22chr1A_C_albicans_SC5314	-	2389133	2389591	459	-	Hit family protein 1	4626	5820	4523	6237	7436	6138	518.805	563.895	481.303	725.291	633.937	733.402
C7_00350C_A	3004.22	2877.57	3348.67	4333.89	4006.75	4546.4	-0.43974	0.0010712	0.044332	-	Ca22chr7A_C_albicans_SC5314	-	56058	57377	1320	-	-	2854	3327	3320	4005	4595	4052	111.299	112.09	122.848	161.949	136.217	168.354
C3_04380C_A	4234.75	4468.15	4248.38	5849.94	5853.6	6081.32	-0.42841	0.00023861	0.015383	-	Ca22chr3A_C_albicans_SC5314	-	911155	911535	381	-	13 kDa ribonucleoprotein-associated protein	4023	5166	4212	5406	6713	5420	543.546	603	539.968	757.356	689.463	780.193
CR_04510W_A	7296.86	7780.78	7017.08	10205.5	9350.24	10798.3	-0.42269	0.00092817	0.041391	HXK2	Ca22chrRA_C_albicans_SC5314	+	995376	996830	1455	-	Hexokinase-2	6932	8996	6957	9431	10723	9624	245.249	274.963	233.541	345.974	288.385	362.761
C1_05410C_A	3435.8	3572.1	3506.02	4402.06	5244.96	4808.96	-0.42217	0.0012217	0.047579	TRP99	Ca22chr1A_C_albicans_SC5314	-	1136528	1137082	555	-	Peroxiredoxin-5, mitochondrial	3264	4130	3476	4068	6015	4286	302.739	330.937	305.909	391.234	424.094	423.533
CR_04090C_A	10626.3	9191.46	10758.1	14012.4	13745	13821	-0.40998	0.0011745	0.046439	ADE17	Ca22chrRA_C_albicans_SC5314	-	917825	919603	1779	-	Bifunctional purine biosynthesis protein ADE17	10095	10627	10666	12949	15763	12318	292.107	265.658	292.84	388.516	346.723	379.745
C5_05480W_A	6217.91	6214.42	6008.45	8485.98	7904.5	8390.43	-0.39946	0.00057832	0.030026	DES1	Ca22chr5A_C_albicans_SC5314	+	1178288	1179400	1113	-	Sphingolipid delta(4)-desaturase	5907	7185	5957	7842	9065	7478	273.201	287.091	261.419	376.08	318.707	368.483
C1_01630W_A	102657	101274	103930	133651	143303	130971	-0.38152	0.00080665	0.037671	-	Ca22chr1A_C_albicans_SC5314	+	331354	332037	684	-	Complex I intermediate-associated protein 30, mitochondrial	97524	117091	103040	123509	164342	116728	7339.5	7612.99	7357.91	9638.1	9401.82	9359.37
C1_12850W_A	76212.9	75034.9	75952.3	102255	95785.3	102198	-0.3789	0.00068325	0.034053	BLP1	Ca22chr1A_C_albicans_SC5314	+	2799737	2799970	234	-	Blood-induced peptide 1	72402	86754	75302	94495	109848	91084	15927.4	16487.8	15717.9	21554.7	18369.4	21347.8
C1_06130C_A	3276.85	3192.4	3204.44	2166.4	2465.96	2221.59	0.45825	0.00034169	0.020179	HAC1	Ca22chr1A_C_albicans_SC5314	-	1284280	1285402	1104	-	Transcriptional activator HAC1	3113	3691	3177	2002	2828	1980	145.151	148.684	140.557	96.793	100.237	98.3612
C1_04900W_A	1258.95	1276.62	1301.14	838.643	946.098	911.076	0.46203	0.00082365	0.037869	MNN15	Ca22chr1A_C_albicans_SC5314	+	1017681	1019972	2292	-	Putative alpha-1,3-mannosyltransferase MNN15	1196	1476	1290	775	1085	812	26.8613	28.6391	27.4903	18.0483	18.524	19.4298
C5_02970W_A	3681.06	3415.55	3443.48	2525.67	2536.59	2373.06	0.46689	0.00016203	0.012012	DAP2	Ca22chr5A_C_albicans_SC5314	+	656966	659482	2517	-	Dipeptidyl aminopeptidase B	3497	3949	3414	2334	2909	2115	71.5193	69.7737	66.2499	49.4956	45.2252	46.0845
C4_05100C_A	4631.59	4341.01	4696.21	2979.07	3600.41	2964.36	0.46911	0.00078421	0.037671	MYO5	Ca22chr4A_C_albicans_SC5314	-	1092126	1096076	3951	-	Myosin-5	4400	5019	4656	2753	4129	2642	57.3267	56.4935	57.5587	37.1919	40.8938	36.6736
C4_06990W_A	5131.59	4657.57	5708.88	3443.3	3655.34	3518.64	0.49765	0.0002341	0.015383	MNN46	Ca22chr4A_C_albicans_SC5314	+	1548591	1550669	2079	-	Protein MNN4	4875	5385	5660	3182	4192	3136	120.707	115.191	132.974	81.6948	78.9017	82.7274
C1_00670C_A	3529.48	2746.97	3410.2	2050.62	2344.75	2169.98	0.49782	0.00097197	0.042314	UGA32	Ca22chr1A_C_albicans_SC5314	-	114127	115878	1752	-	Uncharacterized transcriptional regulatory protein C965.10	3353	3176	3381	1895	2689	1934	98.5168	80.6185	94.2575	57.733	60.0587	60.5411
C6_00340C_A	674.739	760.261	709.071	464.229	494.413	484.71	0.50521	0.00093519	0.041392	-	Ca22chr6A_C_albicans_SC5314	-	57603	59954	2352	-	Mitochondrial intermediate peptidase	641	879	703	429	567	432	14.0292	16.6203	14.599	9.73574	9.43334	10.0734
C1_02590C_A	1390.53	1520.52	1172.04	829.986	1001.03	817.949	0.53749	0.0011289	0.045241	SNZ1	Ca22chr1A_C_albicans_SC5314	-	541722	542600	879	-	Pyridoxal 5&apos;-phosphate synthase subunit SNZ1	1321	1758	1162	767	1148	729	77.3615	88.9443	64.5687	46.5753	51.1061	45.4848
C6_03960W_A	3932.64	3579.02	4468.26	2431.52	2513.05	2886.94	0.54734	0.0002188	0.014747	-	Ca22chr6A_C_albicans_SC5314	+	857389	859491	2103	-	Probable dipeptidyl peptidase 3	3736	4138	4430	2247	2882	2573	91.4489	87.5063	102.889	57.0312	53.6259	67.1009
C1_01100W_A	2432.64	1855.24	2442.92	1345.07	1616.65	1359.88	0.55166	0.00076533	0.037206	CCH1	Ca22chr1A_C_albicans_SC5314	+	213635	220399	6765	-	Calcium-channel protein CCH1	2311	2145	2422	1243	1854	1212	17.585	14.1009	17.4868	9.80736	10.7241	9.82568
C4_06480C_A	2596.85	1972.87	2544.79	1575.57	1496.32	1492.28	0.56441	0.00025697	0.016043	CEK1	Ca22chr4A_C_albicans_SC5314	-	1437628	1438893	1266	-	Extracellular signal-regulated kinase 1	2467	2281	2523	1456	1716	1330	100.311	80.1271	97.3394	61.387	53.0399	57.6163
C4_03110W_A	6846.34	4638.54	6940.42	3812.31	4003.26	3690.31	0.57786	0.00069018	0.034112	-	Ca22chr4A_C_albicans_SC5314	+	649167	654407	5241	-	Probable phospholipid-transporting ATPase DNF3	6504	5363	6881	3523	4591	3289	63.8818	45.5074	64.1272	35.8796	34.2778	34.4174
C3_04190W_A	988.424	863.186	941.057	677.407	520.572	555.397	0.57841	0.00047031	0.025768	-	Ca22chr3A_C_albicans_SC5314	+	872065	872355	291	-	-	939	998	933	626	597	495	166.105	152.52	156.601	114.823	80.2788	93.291
C1_09980C_A	6329.49	5082.24	5595.91	3540.69	3705.92	3643.18	0.58509	1.9252e-05	0.0025374	-	Ca22chr1A_C_albicans_SC5314	-	2178865	2179779	915	-	Monoglyceride lipase	6013	5876	5548	3272	4250	3247	338.284	285.594	296.156	190.872	181.755	194.621
C3_04640W_A	782.108	740.368	905.755	451.244	466.509	577.838	0.59249	0.00057502	0.030026	ZCF31	Ca22chr3A_C_albicans_SC5314	+	985016	988408	3393	-	-	743	856	898	417	535	515	11.2724	11.2196	12.927	6.55996	6.17006	8.32436
C2_09050C_A	7789.5	5796.66	7318.66	4448.59	4502.03	4189.6	0.59526	7.4502e-05	0.0069042	-	Ca22chr2A_C_albicans_SC5314	-	1849370	1850905	1536	-	-	7400	6702	7256	4111	5163	3734	248	194.044	230.734	142.858	131.532	133.325
C4_04660C_A	1063.16	876.159	1306.18	661.175	550.219	733.798	0.60178	0.0011994	0.047109	-	Ca22chr4A_C_albicans_SC5314	-	1001323	1004172	2850	-	Ubiquitin carboxyl-terminal hydrolase 11	1010	1013	1295	611	631	654	18.2426	15.8071	22.1937	11.4431	8.66371	12.5852
C6_01690W_A	969.476	928.054	1165.98	543.224	761.239	521.737	0.60715	0.0010706	0.044332	ACF2	Ca22chr6A_C_albicans_SC5314	+	354147	356351	2205	-	Endo-1,3(4)-beta-glucanase 2	921	1073	1156	502	873	465	21.5012	21.6411	25.6067	12.1519	15.4926	11.5657
CR_09690C_A	13148.5	11310.5	13035.6	8089.93	7574.02	8022.41	0.6112	1.7653e-06	0.00033774	PLB3	Ca22chrRA_C_albicans_SC5314	-	2059146	2061044	1899	-	Lysophospholipase 1	12491	13077	12924	7476	8686	7150	338.597	306.247	332.412	210.133	178.984	206.495
CR_09120C_A	1595.79	1530.9	1759.06	907.898	1109.16	1000.84	0.61814	3.5432e-05	0.0039735	TUB1	Ca22chrRA_C_albicans_SC5314	-	1945291	1946851	1347	-	Tubulin alpha chain	1516	1770	1744	839	1272	892	57.9352	58.4378	63.2388	33.2463	36.9521	36.3183
C3_07230W_A	1860.01	1866.49	1715.69	962.004	1400.4	796.631	0.62669	0.0010567	0.044332	-	Ca22chr3A_C_albicans_SC5314	+	1655226	1659188	3963	-	Probable phospholipid-transporting ATPase DRS2	1767	2158	1701	889	1606	710	22.9522	24.2167	20.9645	11.9737	15.8577	9.82567
C1_11800C_A	321.054	263.799	315.703	161.236	159.572	194.109	0.63691	0.0010764	0.044332	-	Ca22chr1A_C_albicans_SC5314	-	2584789	2585226	438	-	AP-2 complex subunit sigma	305	305	313	149	183	173	35.8457	30.968	34.904	18.1577	16.3492	21.6621
C1_02130C_A	8683.18	9761.44	8571.39	4898.75	6684.6	4537.43	0.63797	0.00013984	0.010913	GAL1	Ca22chr1A_C_albicans_SC5314	-	449253	450800	1548	-	Galactokinase	8249	11286	8498	4527	7666	4044	274.31	324.233	268.133	156.095	193.784	143.274
C4_03590C_A	1571.58	1773.94	1646.09	930.623	1161.48	920.052	0.64047	3.8265e-05	0.0039735	OSH3	Ca22chr4A_C_albicans_SC5314	-	766847	769381	2535	-	Oxysterol-binding protein homolog 3	1493	2051	1632	860	1332	820	30.3175	35.9812	31.4447	18.108	20.5611	17.7404
C1_10310W_A	3800.01	3335.98	3602.85	2199.95	2200.01	2194.66	0.65001	2.7976e-07	5.7216e-05	-	Ca22chr1A_C_albicans_SC5314	+	2279973	2281007	1035	-	Trans-aconitate 3-methyltransferase	3610	3857	3572	2033	2523	1956	179.547	165.729	168.568	104.845	95.3886	103.647
C3_00710W_A	1128.42	1273.16	1180.1	541.06	845.821	686.673	0.65167	0.0003099	0.018755	CHS8	Ca22chr3A_C_albicans_SC5314	+	123503	126820	3318	-	Chitin synthase 2	1072	1472	1170	500	970	612	16.6314	19.7297	17.2232	8.04345	11.4397	10.1159
C1_12890W_A	569.475	449.756	595.095	358.182	275.546	284.992	0.65645	0.00049726	0.026811	-	Ca22chr1A_C_albicans_SC5314	+	2805473	2806783	1311	-	-	541	520	590	331	316	254	21.2425	17.6396	21.9813	13.4764	9.432	10.6257
C7_01390W_A	566.317	558.735	643.51	383.07	339.2	301.822	0.66597	0.00011659	0.0097397	-	Ca22chr7A_C_albicans_SC5314	+	285900	286292	393	-	-	538	646	638	354	389	269	70.4694	73.1018	79.2927	48.0795	38.7326	37.5394
C3_07260C_A	530.528	514.625	649.562	310.568	349.664	315.286	0.66883	0.00013186	0.010428	ECM29	Ca22chr3A_C_albicans_SC5314	-	1662823	1668402	5580	-	Proteasome component ECM29	504	595	644	287	401	281	4.64951	4.7421	5.63711	2.74534	2.81209	2.76185
C6_02140W_A	641.054	646.092	644.518	241.313	435.118	376.997	0.66991	0.00091276	0.041391	-	Ca22chr6A_C_albicans_SC5314	+	444603	447512	2910	-	-	609	747	639	223	499	336	10.773	11.416	10.7254	4.09035	6.71007	6.33248
C4_06140C_A	690.528	573.439	646.536	334.375	375.823	383.729	0.68954	3.5735e-05	0.0039735	-	Ca22chr4A_C_albicans_SC5314	-	1376152	1377579	1428	-	Probable transporter MCH1	656	663	641	309	431	342	23.6476	20.6478	21.9248	11.5499	11.8105	13.1349
CR_02300C_A	8318.97	5369.39	8474.56	4399.9	3740.79	4289.46	0.69192	0.00011895	0.0097984	-	Ca22chrRA_C_albicans_SC5314	-	512524	514905	2382	-	-	7903	6208	8402	4066	4290	3823	170.79	115.904	172.284	91.1118	70.475	88.0218
C3_01550C_A	2348.43	2928.6	2032.4	986.893	1837.26	874.05	0.69914	0.0012354	0.047579	TOS1	Ca22chr3A_C_albicans_SC5314	-	336811	338214	1404	-	Protein TOS1	2231	3386	2015	912	2107	779	81.7981	107.253	70.0992	34.6718	58.7242	30.4297
C7_02910W_A	19211.6	19071.4	19159	8374.52	14299.6	8691.13	0.70618	0.00017036	0.012029	ENA21	Ca22chr7A_C_albicans_SC5314	+	629776	632691	2916	-	Sodium transport ATPase 2	18251	22050	18995	7739	16399	7746	322.189	336.286	318.168	141.66	220.064	145.686
C1_12860C_A	4232.64	2128.56	4531.8	2135.02	1616.65	1801.96	0.71018	0.00080463	0.037671	-	Ca22chr1A_C_albicans_SC5314	-	2800779	2802220	1442	-	Glycine-rich domain-containing protein 1	4021	2461	4493	1973	1854	1606	143.542	75.8987	152.187	73.0316	50.3111	61.0813
C6_03560W_A	26159	33818.2	27233.2	12420.6	21476	12523.9	0.71237	0.00029807	0.018225	POX1	Ca22chr6A_C_albicans_SC5314	+	756804	758795	1992	-	Acyl-coenzyme A oxidase 5	24851	39100	27000	11478	24629	11162	642.193	872.922	662.033	307.557	483.812	307.313
C3_06680C_A	549.475	345.101	410.515	270.53	145.621	216.549	0.72073	0.0011105	0.045241	-	Ca22chr3A_C_albicans_SC5314	-	1525242	1526126	885	-	-	522	399	407	250	167	193	30.3625	20.0502	22.4624	15.0781	7.38402	11.9603
C6_03250W_A	802.108	673.769	928.954	457.737	426.398	444.318	0.72459	2.5914e-05	0.003202	BMT4	Ca22chr6A_C_albicans_SC5314	+	682709	685078	2370	-	Beta-mannosyltransferase 4	762	779	921	423	489	396	16.5507	14.6176	18.9809	9.52667	8.07384	9.16378
C2_00630C_A	507.37	248.231	479.102	222.917	156.956	197.475	0.72863	0.0012321	0.047579	-	Ca22chr2A_C_albicans_SC5314	-	99682	100710	1029	-	Allantoicase	482	287	475	206	180	176	24.1125	12.4038	22.5467	10.6856	6.84505	9.38048
CR_00740C_A	5622.12	3649.94	5817.81	2732.35	2841.78	2540.24	0.74331	3.3677e-05	0.0039345	BMT3	Ca22chrRA_C_albicans_SC5314	-	172978	174627	1650	-	Beta-mannosyltransferase 3	5341	4220	5768	2525	3259	2264	166.629	113.741	170.744	81.682	77.2894	75.2524
C3_02280C_A	1038.95	2002.28	964.256	451.244	868.492	371.387	0.75249	0.0012667	0.048471	GFA1	Ca22chr3A_C_albicans_SC5314	-	493362	495503	2142	-	Glutamine--fructose-6-phosphate aminotransferase [isomerizing]	987	2315	956	417	996	331	23.7197	48.064	21.7993	10.3912	18.1953	8.47493
C4_04190C_A	147.369	140.116	177.52	56.2702	68.8864	84.1511	0.76771	0.00064503	0.032421	-	Ca22chr4A_C_albicans_SC5314	-	897092	899638	2547	-	-	140	162	176	52	79	75	2.8295	2.82862	3.37512	1.08974	1.21372	1.61495
CR_06550C_A	2273.69	1310.35	2157.47	1018.27	819.661	1056.94	0.77088	9.756e-05	0.0083862	-	Ca22chrRA_C_albicans_SC5314	-	1396675	1397004	330	-	-	2160	1515	2139	941	940	942	336.939	204.168	316.593	152.203	111.464	156.554
C1_02630C_A	449.475	286.287	406.48	133.101	59.2946	217.671	0.78242	0.0010355	0.044185	EXG2	Ca22chr1A_C_albicans_SC5314	-	550937	552376	1440	-	Glucan 1,3-beta-glucosidase 2	427	331	403	123	68	194	15.2643	10.2224	13.6693	4.55923	1.84785	7.38868
C1_07930C_A	253.685	236.987	281.409	125.526	102.022	146.984	0.78284	0.00015781	0.011977	ERD1	Ca22chr1A_C_albicans_SC5314	-	1726172	1727575	1404	-	Protein ERD1	241	274	279	116	117	131	8.83611	8.67904	9.70604	4.41001	3.26091	5.11719
C5_04410C_A	820.002	800.047	1018.72	479.379	517.956	339.971	0.78456	3.8857e-05	0.0039735	-	Ca22chr5A_C_albicans_SC5314	-	973063	974205	1143	-	Zinc finger protein 559	779	925	1010	443	594	303	35.0834	35.9901	43.1599	20.6874	20.3357	14.5387
C4_06600W_A	926.318	1027.52	1001.58	349.525	661.833	427.488	0.78725	0.00011622	0.0097397	TOP2	Ca22chr4A_C_albicans_SC5314	+	1473575	1477960	4386	-	DNA topoisomerase 2	880	1188	993	323	759	381	10.3282	12.0458	11.0582	3.93082	6.77162	4.76414
C7_00280W_A	1734.74	539.707	1682.4	348.442	726.359	317.53	0.79109	0.00091445	0.041391	HGT12	Ca22chr7A_C_albicans_SC5314	+	41587	43167	1581	-	Major facilitator-type transporter ecdD	1648	624	1668	322	833	283	53.6582	17.5526	51.5311	10.8711	20.6173	9.81708
C1_10440W_A	2136.85	1888.98	2238.16	853.792	1341.11	1027.77	0.79537	9.2879e-06	0.0013436	-	Ca22chr1A_C_albicans_SC5314	+	2311138	2313651	2514	-	Uncharacterized protein YEL043W	2030	2184	2219	789	1538	916	41.5663	38.6345	43.1119	16.7518	23.9393	19.9829
C3_01250W_A	53026.5	34289.6	52284.7	25463.4	22955.7	24244.5	0.79554	4.3549e-06	0.00075967	PMC1	Ca22chr3A_C_albicans_SC5314	+	264875	268510	3636	-	Calcium-transporting ATPase 2	50375	39645	51837	23531	26326	21608	713.185	484.901	696.339	345.434	283.322	325.926
C3_07470W_A	67.3686	86.4915	74.6391	27.053	27.0314	29.1724	0.79566	0.00081707	0.03786	-	Ca22chr3A_C_albicans_SC5314	+	1707692	1708939	1248	-	SUR7 family protein pun1	64	100	74	25	31	26	2.63983	3.56347	2.89616	1.06924	0.972001	1.14258
C6_00270W_A	2235.8	2931.2	2282.54	1167.61	1556.48	1113.04	0.79897	6.6313e-06	0.0010085	-	Ca22chr6A_C_albicans_SC5314	+	30052	30744	693	-	-	2124	3389	2263	1079	1785	992	157.773	217.484	159.498	83.1069	100.792	78.5066
C7_02010C_A	21180.1	21245.8	22618.7	9251.04	13864.5	9607.81	0.84517	5.9873e-07	0.00011837	-	Ca22chr7A_C_albicans_SC5314	-	435297	437282	1986	-	Aldehyde dehydrogenase, dimeric NADP-preferring	20121	24564	22425	8549	15900	8563	521.532	550.057	551.516	229.766	313.283	236.469
CR_07250C_A	14129.5	15481.1	13997.9	7631.11	7424.04	8095.34	0.84977	3.1466e-12	1.2441e-09	-	Ca22chrRA_C_albicans_SC5314	-	1579345	1581459	2115	-	Long-chain-alcohol oxidase FAO4A	13423	17899	13878	7052	8514	7215	326.701	376.363	320.495	177.972	157.523	187.091
C1_04470C_A	1870.53	1293.05	2048.54	842.971	703.688	939.127	0.85979	5.6211e-06	0.00087733	-	Ca22chr1A_C_albicans_SC5314	-	920167	920688	522	-	-	1777	1495	2031	779	807	837	175.238	127.368	190.04	79.6555	60.4954	87.9392
C3_00030C_A	88.4213	90.8161	68.5873	8.65696	24.4154	25.8063	0.87186	0.00023712	0.015383	-	Ca22chr3A_C_albicans_SC5314	-	4903	8097	3195	-	Y&apos; element ATP-dependent helicase protein 1 copy 2	84	105	68	8	28	23	1.35338	1.46153	1.03954	0.13365	0.342931	0.394807
C7_02500C_A	8641.08	5466.27	9084.79	4133.7	2390.1	3820.46	0.8765	2.124e-05	0.0027386	DPP3	Ca22chr7A_C_albicans_SC5314	-	538375	539295	921	-	Diacylglycerol pyrophosphate phosphatase 1	8209	6320	9007	3820	2741	3405	458.819	305.173	477.667	221.387	116.458	202.761
C1_13220C_A	3284.22	2208.99	2971.44	1531.2	1048.12	1415.98	0.87871	2.6234e-06	0.0004715	AKR1	Ca22chr1A_C_albicans_SC5314	-	2883615	2886056	2442	-	Palmitoyltransferase AKR1	3120	2554	2946	1415	1202	1262	65.7688	46.5118	58.924	30.9286	19.261	28.3427
C2_03620W_A	4102.12	3893.85	3759.19	2096.07	1938.41	2049.92	0.88012	1.8848e-12	7.9848e-10	IFK2	Ca22chr2A_C_albicans_SC5314	+	766541	768199	1659	-	Baeyer-Villiger monooxygenase	3897	4502	3727	1937	2223	1827	120.919	120.683	109.728	62.3207	52.434	60.3976
CR_00040C_A	3698.96	3762.38	3925.61	1804.98	2107.58	1889.47	0.89193	1.271e-11	4.4343e-09	-	Ca22chrRA_C_albicans_SC5314	-	10646	11815	1170	-	Probable GPI-anchored adhesin-like protein PGA25	3514	4350	3892	1668	2417	1684	154.606	165.345	162.477	76.0955	80.837	78.9376
C3_02570W_A	2560.01	1774.81	2947.23	1171.94	961.794	1234.22	0.8959	2.1881e-06	0.00040555	-	Ca22chr3A_C_albicans_SC5314	+	556571	558802	2232	-	Putative zinc metalloproteinase YIL108W	2432	2052	2922	1083	1103	1100	56.0893	40.8857	63.9427	25.899	19.3375	27.0288
C6_03850C_A	1812.64	3894.71	2016.26	947.937	1308.84	893.124	0.89906	4.328e-05	0.0041658	IHD1	Ca22chr6A_C_albicans_SC5314	-	838281	839459	1179	-	Induced during hyphae development protein 1	1722	4503	1999	876	1501	796	75.1848	169.854	82.814	39.6588	49.818	37.0277
C3_06290W_A	8425.29	7881.11	8337.39	4093.66	4206.43	4315.27	0.90401	1.196e-14	5.9112e-12	-	Ca22chr3A_C_albicans_SC5314	+	1431324	1433579	2256	-	Uncharacterized protein YML020W	8004	9112	8266	3783	4824	3846	182.633	179.623	178.962	89.5048	83.6735	93.497
C3_01430W_A	592.633	395.266	372.187	128.772	129.053	244.599	0.92989	4.5679e-05	0.0043004	-	Ca22chr3A_C_albicans_SC5314	+	306714	307373	660	-	Regulator of rDNA transcription 14	563	457	369	119	148	218	43.9112	30.7936	27.3078	9.62392	8.7748	18.1151
C6_00740W_A	7497.92	8833.38	7208.72	3121.91	4458.43	3194.38	0.95819	1.9593e-08	4.6483e-06	FAT1	Ca22chr6A_C_albicans_SC5314	+	129790	131742	1953	-	Very long-chain fatty acid transport protein	7123	10213	7147	2885	5113	2847	187.746	232.562	178.742	78.8483	102.446	79.949
C4_04530C_A	20148.5	21577.9	20867.7	9068.16	11456.9	9454.1	0.96209	5.3816e-12	1.9949e-09	PHR1	Ca22chr4A_C_albicans_SC5314	-	970514	972160	1647	-	pH-responsive protein 1	19141	24948	20689	8380	13139	8426	598.249	673.644	613.551	271.581	312.168	280.579
C4_01940W_A	724.213	1805.08	990.481	247.805	551.963	329.872	0.97204	3.3832e-05	0.0039345	PHO89	Ca22chr4A_C_albicans_SC5314	+	379679	381481	1803	-	Phosphate permease PHO89	688	2087	982	229	633	294	19.6428	51.4772	26.6024	6.77936	13.7381	8.94292
CR_06110C_A	510.528	506.84	498.266	266.201	189.22	188.499	0.99191	1.7959e-07	3.804e-05	RFX1	Ca22chrRA_C_albicans_SC5314	-	1302431	1304986	2556	-	Transcriptional regulator RFX1	485	586	494	246	217	168	9.76769	10.1959	9.43998	5.13716	3.32214	3.60476
CR_00010C_A	1998.95	2865.46	2345.08	1028.01	1125.73	1038.99	1.0125	8.5032e-10	2.4015e-07	-	Ca22chrRA_C_albicans_SC5314	-	4884	6890	2007	-	-	1899	3313	2325	950	1291	926	48.7067	73.4112	56.5823	25.2653	25.1709	25.3041
C6_03470W_A	4022.12	4558.1	4336.13	1257.42	2336.03	1410.37	1.0666	7.0163e-08	1.6005e-05	-	Ca22chr6A_C_albicans_SC5314	+	737336	739201	1866	-	Phosphatidylinositol transfer protein CSR1	3821	5270	4299	1162	2679	1257	105.409	125.599	112.528	33.2387	56.1799	36.9446
CR_09020C_A	7692.65	6718.66	7850.21	3065.64	3175.75	2902.65	1.1778	3.1473e-19	2.3333e-16	CHS2	Ca22chrRA_C_albicans_SC5314	-	1926708	1929737	3030	-	Chitin synthase 2	7308	7768	7783	2833	3642	2587	124.156	114.013	125.461	49.906	47.0345	46.8254
C4_02900C_A	1951.58	2637.13	2061.65	710.952	776.934	869.562	1.2827	1.6794e-14	7.662e-12	CRH11	Ca22chr4A_C_albicans_SC5314	-	599268	600629	1362	-	Extracellular glycosidase CRH11	1854	3049	2044	657	891	775	70.0718	99.5562	73.3008	25.7476	25.5988	31.207
C2_02910W_A	78.9476	96.0056	71.6132	10.8212	6.10386	11.2202	1.3423	1.8304e-08	4.5234e-06	-	Ca22chr2A_C_albicans_SC5314	+	581973	582236	264	-	-	75	111	71	10	7	10	14.6241	18.6985	13.1359	2.02183	1.03756	2.07742
C6_00020W_A	200.001	210.174	258.211	35.7099	53.1908	23.5623	1.5214	7.0824e-11	2.2108e-08	-	Ca22chr6A_C_albicans_SC5314	+	3622	4008	387	-	-	190	243	256	33	61	21	25.2728	27.9244	32.3098	4.55147	6.16792	2.97602
C3_01420C_A	10023.2	12640.7	9941.12	2196.7	3518.44	2425.8	1.6351	8.0845e-19	5.3277e-16	-	Ca22chr3A_C_albicans_SC5314	-	304687	305070	384	-	Oleate-induced peroxisomal protein POX18	9522	14615	9856	2030	4035	2162	1276.46	1692.61	1253.64	282.172	411.18	308.782
CR_00050W_A	763.16	582.953	718.149	99.555	156.956	180.644	1.6529	2.689e-15	1.5948e-12	INO2	Ca22chrRA_C_albicans_SC5314	+	13684	14823	1140	-	-	725	674	712	92	180	161	32.7374	26.2932	30.5056	4.30757	6.17856	7.74549
C6_00030W_A	2242.11	1788.65	2353.15	456.654	423.782	492.565	1.9209	2.6759e-32	7.9354e-29	TLO13	Ca22chr6A_C_albicans_SC5314	+	5545	6069	525	-	-	2130	2068	2333	422	486	439	208.848	175.178	217.05	42.9044	36.224	45.8599
C6_00730W_A	875.792	1359.65	1031.83	70.3378	131.669	72.931	2.4622	1.7231e-29	3.4066e-26	-	Ca22chr6A_C_albicans_SC5314	+	126536	128452	1917	-	-	832	1572	1023	65	151	65	22.3415	36.4686	26.065	1.80984	3.0823	1.8596
Supplementary Data 2. Differentially expressed genes from transcriptional profiling of TF WT versus TF zcf13Δ/Δ.
